# Wild raccoons are more innovative but not bolder than another ecological generalist, the Virginia opossum, on a pull-string task

**DOI:** 10.1101/2025.04.21.649439

**Authors:** Kristy A. Adaway, Matthew H. Snider, Candace Vinciguerra, Caitlin A. Kupferman, James C. Beasley, F. Blake Morton

## Abstract

Humans are altering natural environments at unprecedented rates. Ecological generalism is one of the strongest predictors of survival in light of these changes which, in animals, may be shaped by bold and innovative behaviours. Species with greater habitat generalism are proposed to behave more boldly (e.g., touching and ingesting novel food). Species with greater dietary generalism are proposed to behave more innovatively (e.g., novel problem-solving to access food). Support for both hypotheses exists but remains largely restricted to broad comparisons between generalists and specialists. Further comparative data are needed to understand the extent to which these behavioural patterns might shape more nuanced ecological variation between species, such as species with finer-scale niche differences. We compared bold and innovative behaviour in two wild sympatric generalists, the Northern raccoon (*Procyon lotor*) and Virginia opossum (*Didelphis virginiana*), using a pull-string task with strings and wires attached to vertical cups containing high-value food. Although both species are broadly classified as generalists, raccoons show relatively greater habitat and dietary flexibility than opossums. Because they live sympatrically, it offers a unique opportunity to test – at the same time and locations – whether these finer-scale niche differences are reflective of differences in their bold and innovative behaviour. We predicted that raccoons would display bolder behaviour (in terms of touching our novel task) and more innovative behaviour (in terms of solving it). We found that both species were equally likely to acknowledge and touch the task, but raccoons were more likely to display innovation to access the food. Raccoons’ propensity for using innovation to solve novel foraging challenges may contribute to their greater ecological flexibility compared to opossums. More broadly, our findings may help explain differences in how each species adapts to environmental changes.

**Highlights:**

- Bold and innovative behaviour may help some species adapt to environmental changes
- We administered a novel pull-string task to wild raccoons and opossums
- Raccoons displayed more innovative, not bolder, behaviour than opossums
- Both species are generalists, but raccoons are more flexible than opossums
- Differences in innovation may shape their finer-scale niche differences
