## Supplementary material for "Wild raccoons are more innovative but not bolder than another ecological generalist, the Virginia opossum, on a pull-string task": Dataset S1

### Sheet: Behavioural analyses
Locations	Number of days task deployed	Food reward inside task	Raccoon detected at location?	Did a raccoon acknowledge task within sampling period?	Did a raccoon touch task within sampling period?	Did a raccoon exploit task within the sampling period?	Length of time a raccoon was on screen from the start until the end of the sampling period? (seconds)	Length of time a raccoon was on screen from the time they first acknowledged the task until the end of the sampling period? (seconds)	Length of time a raccoon was on screen from the time they first acknowledged the task until they touched the task? (seconds)	Length of time a raccoon was on screen from the time they first acknowledged the task until they exploited the task? (seconds)	Number days since raccoon acknowledged task to end of sampling (if data available)	Total time (s) spent touching task (first raccoon visit only)	Opossum detected at location?	Did an opossum acknowledge task within sampling period?	Did an opossum touch task within sampling period?	Did an opossum exploit task within the sampling period?	Length of time an opossum was on screen from the start until the end of the sampling period? (seconds)	Length of time an opposum was on screen from the time they first acknowledged the task until the end of the sampling period? (seconds)	Length of time an opossum was on screen from the time they first acknowledged the task until they touched the task? (seconds)	Length of time an opossum was on screen from the time they first acknowledged the task until they exploited the task? (seconds)	Number days since opossum acknowledged task to end of sampling (if data available)	Total time (s) spent touching task (first opossum visit only)
1	8	Dog food	No										Yes	Yes	Yes	No	1067	1003	124		7	10
2	4	Dog food	No
3	8	Dog food	Yes	Yes	Yes	Yes	1005	806	55	86	4
4	4	Dog food	No
5	14	Dog food	No										Yes	Yes	Yes	No	514	489	393		5
6	4	Dog food	Yes	Yes	Yes	Yes	237	236	1	15		144
7	11	Dog food	No
8	11	Dog food	No
9	8	Dog food	Yes	Yes	Yes	Yes	549	547	209	225	8		Yes	Yes	No	No	111	106			6
10	3	Dog food	No
11	2	Dog food	No
12	2	Dog food	No
13	?	Dog food	Yes	Yes	Yes	No	53	52	1			36
14	5	Dog food	Yes	Yes	Yes	Yes	1632	1631	1	8	3	35	Yes	Yes	No	No	1027	475			3
15	7	Dog food	No										Yes	No	No	No	120
16	8	Dog food	Yes	Yes	Yes	Yes	415	414	0	17	4	37
17	31	Dog food	No
18	31	Dog food	Yes	No	No	No	3
19	31	Dog food	Yes	Yes	Yes	No	531	347	161		28
20	31	Dog food	Yes	Yes	Yes	Yes	337	336	0	112	31	130
21	31	Dog food	Yes	Yes	Yes	No	194	193	35		25
22	29	Dog food	No
23	29	Dog food	No										Yes	Yes	Yes	No	940	866	629		4
24	29	Dog food	No
25	15	Dog food	No										Yes	No	No	No	146
26	15	Dog food	No
27	15	Dog food	No
28	15	Dog food	No
29	15	Dog food	Yes	Yes	No	No	124	42			8
30	15	Dog food	No
31	15	Dog food	No
32	15	Dog food	No										Yes	Yes	No	No	42	35			4
33	15	Dog food	Yes	Yes	No	No	40	39			13		Yes	No	No	No	8
34	15	Dog food	Yes	Yes	Yes	No	295	234	161		3		Yes	No	No	No	7
35	15	Dog food	Yes	Yes	Yes	Yes	180	132	44	52	13	11
36	15	Dog food	Yes	No	No	No	39
37	15	Dog food	Yes	No	No	No	53
38	15	Dog food	Yes	No	No	No	94
39	15	Dog food	No
40	15	Corn	No
41	15	Corn	No
42	15	Corn	Yes	No	No	No	16
43	15	Corn	No
44	15	Dog food	No
45	15	Dog food	Yes	No	No	No	132
46	15	Corn	Yes	Yes	Yes	No	67	45	19		8
47	15	Dog food	No
48	16	Dog food	Yes	Yes	No	No	60	59			11		Yes	No	No	No	47
49	16	Dog food	Yes	No	No	No	43						Yes	No	No	No	10
50	16	Corn	Yes	Yes	Yes	No	364	363	152		15	17
51	16	Dog food	No
52	16	Corn	Yes	No	No	No	13
53	16	Corn	Yes	No	No	No	71
54	15	Dog food	No
55	15	Corn	Yes	Yes	No	No	97	80			7		Yes	No	No	No	5
56	16	Dog food	Yes	Yes	No	No	41	34			14
57	16	Dog food	Yes	Yes	Yes	No	209	128	3
58	15	Corn	Yes	No	No	No	50
59	17	Dog food	No
60	17	Corn	Yes	No	No	No	105
61	17	Dog food	No
62	17	Corn	No
63	17	Dog food	No
64	17	Corn	Yes	Yes	No	No	238	237			15
65	17	Dog food	No
66	17	Corn	No
67	17	Dog food	No										Yes	Yes	No	No	180	112			16
68	17	Corn	No
69	15	Corn	Yes	No	No	No	20
70	17	Corn	Yes	Yes	Yes	No	116	115	15		6	3
71	17	Corn	Yes	Yes	Yes	Yes	3498	3492	219	858	12
72	17	Corn	Yes	Yes	Yes	Yes	660	638	5	26	9	150
73	16	Corn	Yes	Yes	No	No	53	47			9
74	16	Corn	Yes	No	No	No	10
75	16	Corn	Yes	Yes	Yes	Yes	1139	1001	6	27	16	33
76	16	Corn	No
77	15	Corn	Yes	No	No	No	6
78	15	Dog food	No										Yes	Yes	Yes	No	260	259	3		12	3
79	15	Dog food	Yes	Yes	No	No	67	36			13
80	15	Dog food	No										Yes	Yes	Yes	No	896	866	91
81	16	Dog food	No
82	16	Dog food	No
83	16	Dog food	No
84	15	Dog food	No
85	15	Dog food	No										Yes	Yes	Yes	No	1194	1155	277		12
86	15	Dog food	No										Yes	Yes	Yes	No	715	710	275		2	1
87	29	Dog food	No
88	29	Dog food	No
89	29	Dog food	Yes	Yes	Yes	Yes	363	362	0	81	25	5
90	15	Dog food	No
91	15	Dog food	Yes	Yes	Yes	Yes	962	961	0	302	10	65	Yes	Yes	No	No	81	44			9
92	15	Dog food	No
93	15	Dog food	No
94	15	Dog food	No
95	15	Dog food	No										Yes	Yes	Yes	Yes	32	31	10	31	9	32
96	15	Dog food	No
97	15	Dog food	No
98	15	Dog food	No
99	15	Dog food	No
100	15	Dog food	No
101	15	Dog food	No
102	15	Dog food	No
103	36	Dog food	No
104	15	Dog food	No
105	14	Dog food	No
106	36	Dog food	No
107	36	Dog food	No
108	36	Dog food	No										Yes	Yes	No	No	170	156			34
109	13	Dog food	No
110	13	Dog food	No
111	13	Dog food	No
112	13	Dog food	No
113	17	Dog food	No
114	17	Dog food	Yes	Yes	Yes	Yes	412	396	65	182	16
115	23	Dog food	No
116	23	Dog food	No
117	14	Dog food	Yes	Yes	Yes	Yes	179	166	22	76	11
118	14	Dog food	Yes	Yes	Yes	Yes	346	342	1	61	5	64	Yes	Yes	No	No	319	262			13
119	14	Dog food	No
120	14	Dog food	No
121	15	Dog food	No
122	32	Dog food	No
123	28	Dog food	No										Yes	Yes	No	No	103	101			16
124	24	Dog food	No										Yes	Yes	Yes	Yes	311	310	0	310	10	2
125	24	Dog food	Yes	Yes	Yes	Yes	413	412	51	115	24
126	15	Dog food	No
127	15	Dog food	Yes	Yes	Yes	Yes	790	788	0	52	9	57	Yes	Yes	No	No	183	170			10
128	15	Dog food	Yes	Yes	Yes	Yes	365	364	1	27	8	160	Yes	Yes	Yes	No	180	167	145
129	15	Dog food	Yes	Yes	Yes	Yes	1506	1489	112	164	12		Yes	Yes	Yes	No	223	199	0		12	8
130	15	Dog food	Yes	Yes	Yes	Yes	148	141	1	22	3		Yes	Yes	Yes	Yes	27	25	22	25
131	18	Dog food	No										Yes	Yes	No	No	88	67			15
132	19	Dog food	No										Yes	No	No	No	56
133	18	Dog food	No
134	18	Dog food	No
135	18	Dog food	Yes	Yes	Yes	Yes	61	59	10	20

### Sheet: Data for Table 1
Species	Task	Condition solved	Solved how?
Raccoon	1	4	Reaching down from the branch above cup, using both hands to pull string to raise the cup upwards.
Raccoon	1	1	Reaching down from the branch above cup, using both hands to pull string to raise the cup upwards.
Raccoon	1	2	Reaching down from the branch above cup, using both hands to pull string to raise the cup upwards.
Raccoon	1	3	Hanging on tree branch using back paws and pulling on the string to reach cups.
Raccoon	2	1	Reaching down from above branch, grabbing at cup and taking it to the tree branch or eating upside down
Raccoon	2	4	Reaching down from the branch above cup, using both hands to pull string to raise the cup upwards.
Raccoon	2	2	Reaching down from above branch, grabbing at cup and taking it to the tree branch or eating upside down
Raccoon	3	1	Hanging on tree branch using back paws and pulling on the string to reach cups. Reaching down from the branch above cup, using both hands to pull string to raise the cup upwards.
Raccoon	3	4	Reaching down from the branch above cup, using both hands to pull string to raise the cup upwards.
Raccoon	4	2	Using a fallen tree as a platform to reach across and grab the cup.
Raccoon	4	1	Using a fallen tree as a platform to reach across and grab the cup.
Raccoon	4	4	Using a fallen tree as a platform to reach across and grab the cup.
Raccoon	4	3	Using a fallen tree as a platform to reach across and grab the cup.
Raccoon	5	3	Reaching down from above branch, grabbing at cup and taking it to the tree branch or eating upside down
Raccoon	5	4	Reaching down from above branch, grabbing at cup and taking it to the tree branch or eating upside down
Raccoon	5	1	Reaching down from above branch, grabbing at cup and taking it to the tree branch or eating upside down
Raccoon	5	2	Reaching down from above branch, grabbing at cup and taking it to the tree branch or eating upside down
Raccoon	6	3	Handling cup on ground but do not see it retrieved from tree
Raccoon	6	4	Reaching up from the ground to pull the cup down.
Raccoon	7	4	Reaching down from above branch, raising string using both hands to reach cup, tipping cup upside down and retrieving food from the floor.
Raccoon	8	1	Reaching down from the branch above cup, using both hands to pull string to raise the cup upwards.
Raccoon	8	3	Reaching down from the branch above cup, using both hands to pull string to raise the cup upwards.
Raccoon	8	4	Reaching down from the branch above cup, using both hands to pull string to raise the cup upwards.
Raccoon	8	2	Hanging from back paws on tree branch to reach cups directly.
Raccoon	9	4	Reaching down from the branch above cup, using both hands to pull string to raise the cup upwards.
Raccoon	9	3	Hanging on tree branch using back paws and pulling on the string to reach cups.
Raccoon	9	1	Hanging on tree branch using back paws and pulling on the string to reach cups.
Raccoon	10	1	Reaching down from the branch above cup, using both hands to pull string to raise the cup upwards.
Raccoon	10	3	Reaching down from the branch above cup, using both hands to pull string to raise the cup upwards.
Raccoon	10	4	Reaching down from above branch, grabbing at cup and taking it to the tree branch or eating upside down
Raccoon	11	4	Reaching down from the branch above cup, using both hands to pull string to raise the cup upwards.
Raccoon	12	4	Hanging from back paws on tree branch to reach cups directly. Reaching down from the branch above cup, using both hands to pull string to raise the cup upwards.
Raccoon	12	1	Hanging from back paws on tree branch to reach cups directly.
Raccoon	12	2	Hanging from back paws on tree branch to reach cups directly.
Raccoon	13	4	Reaching down from the branch above cup, using both hands to pull string to raise the cup upwards.
Raccoon	14	4	Hanging on tree branch using back paws and pulling on the string to reach cups.
Raccoon	15	3	Hanging from back paws on tree branch to reach cups directly.
Raccoon	15	4	Hanging on tree branch using back paws and pulling on the string to reach cups.
Raccoon	15	1	Hanging on tree branch using back paws and pulling on the string to reach cups.
Raccoon	16	1	Hanging on tree branch using back paws and pulling on the string to reach cups.
Raccoon	16	3	Hanging on tree branch using back paws and pulling on the string to reach cups.
Raccoon	16	4	Hanging on tree branch using back paws and pulling on the string to reach cups.
Raccoon	16	2	Reaching down from above branch, grabbing at cup and taking it to the tree branch or eating upside down
Raccoon	17	4	Hanging on tree branch using back paws and pulling on the string to reach cups. Reaching down from the branch above cup, using both hands to pull string to raise the cup upwards.
Raccoon	17	1	Reaching down from the branch above cup, using both hands to pull string to raise the cup upwards.
Raccoon	17	3	Reaching down from the branch above cup, using both hands to pull string to raise the cup upwards.
Raccoon	17	2	Hanging from back paws on tree branch to reach cups directly.
Raccoon	18	4	Reaching down from the branch above cup, using both hands to pull string to raise the cup upwards.
Raccoon	18	1	Reaching down from the branch above cup, using both hands to pull string to raise the cup upwards.
Raccoon	18	2	Reaching up from the ground to pull the cup down.
Raccoon	19	3	Hanging from back paws on tree branch to reach cups directly. Reaching down from the branch above cup, using both hands to pull string to raise the cup upwards.
Raccoon	19	1	Hanging from back paws on tree branch to reach cups directly. Reaching down from the branch above cup, using both hands to pull string to raise the cup upwards.
Raccoon	19	4	Hanging from back paws on tree branch to reach cups directly. Reaching down from the branch above cup, using both hands to pull string to raise the cup upwards.
Raccoon	19	2	Hanging from back paws on tree branch to reach cups directly.
Raccoon	20	4	Reaching down from the branch above cup, using both hands to pull string to raise the cup upwards.
Raccoon	21	3	Hanging from back paws on tree branch to reach cups directly.
Raccoon	21	1	Hanging from back paws on tree branch to reach cups directly.
Raccoon	21	2	Hanging from back paws on tree branch to reach cups directly.
Opossum	22	2	Hanging on to a smaller hanging tree branch to reach cups and handling, AND falling with cup in mouth to ground
Opossum	23	3	Accidental solve, opossum pulls cup from string when climbing around trying to access and removes cup.
Opossum	24	2	Accidental solve, opossum falls when trying to lean down to cups and removes cup during fall.
